# Genome-wide maps of transcription factor footprints identify noncoding variants rewiring gene regulatory networks

**DOI:** 10.64898/2026.03.03.708783

**Authors:** Jiecong Lin, Wenyang Dong, Jiaxiang Zhang, Chen Xie, Xiaoxi Jing, Junpeng Zhao, Kaiyan Ma, Hongen Kang, Yilin Jiang, Xiaoliang Sunney Xie, Yajie Zhao

## Abstract

Genome-wide association studies have identified millions of noncoding loci linked to human traits, yet how these variants alter gene regulation remains a major challenge, particularly for rare variants where whole-genome sequencing cohorts and high-resolution functional annotations remain limited. Here we show that single-molecule deaminase footprinting (FOODIE) in K562 cells captures up to 103-fold heritability enrichment for erythroid traits despite covering 0.12% of the genome. We introduce varTFBridge, integrating FOODIE footprinting with AlphaGenome variant effect prediction to identify causal noncoding variants altering transcription factor (TF)-mediated regulation. Applied to 490,640 UK Biobank genomes across 13 erythrocyte traits, varTFBridge prioritises 113 high-confidence regulatory variants (104 common, 9 rare), encompassing 2,173 linkages along the variant–TF binding– gene–trait cascade across 64 TFs and 108 genes. varTFBridge recapitulates rs112233623 and resolves its mechanism: GATA1/TAL1 co-binding disruption at a *CCND3* enhancer altering red blood cell count and volume.
