## Supplementary Data 4 for "Genome-wide maps of transcription factor footprints identify noncoding variants rewiring gene regulatory networks"

### Sheet: Filtering_Funnel
Pipeline	Step	Variants	Genes	Filter_Description
Common variants	1. GWFM SNPs (hg38)	13,065,104	-	All SNPs across 15 blood traits
Common variants	2. Credible set (PIP > 0.1)	60,450	-	PIP > 0.1, 13 erythroid traits
Common variants	3. FOODIE footprint overlap	1,087	-	Inside K562 FOODIE footprint
Common variants	4. VAR2TFBS (FIMO hit)	847	-	Variant falls within a TF motif
Common variants	5. VAR2TFBS (TF changed)	839	-	Create / Disrupt / Increase / Decrease
Common variants	6. Variant-to-gene (ABC-FP-Max)	839	757	ABC-FP-Max gene assignment
Common variants	7. Final resource (PEP_cs + ABC > 0.015)	209	195	Credible set membership (PEP_cs not NaN) + ABC.Score > 0.015
Rare variants	1. Significant footprints (Bonferroni)	24	-	Burden test Bonferroni-corrected p < 0.05
Rare variants	2. MAC > 30 footprints	23	-	At least one variant with MAC > 30
Rare variants	3. Driver variants (LOO)	23	-	Best leave-one-out variant per footprint
Rare variants	4. VAR2TFBS (FIMO hit)	19	-	Variant within TF motif (FIMO p < 1e-4)
Rare variants	5. Variant-to-gene (ABC-FP-Max)	19	15	ABC-FP-Max gene assignment
Rare variants	6. Final resource (ABC > 0.015)	18	14	ABC.Score > 0.015
