## Supplementary Data 5 for "Genome-wide maps of transcription factor footprints identify noncoding variants rewiring gene regulatory networks"

### Sheet: Variant_Resource
rsID	Variant_Type	Chromosome	Position	A1	A2	Effect_Allele_Frequency	TargetGene	Distance_to_Gene_bp	Variant_Class	Maximum_PIP	N_Erythroid_Traits	Associated_Traits	Top_TF	Top_TF_Change	N_Functional_TFs	Disrupt_Create_TF_Expressed	Any_Functional_TF_Expressed	ABC_FP_Max_Score	AlphaGenome_H3K27ac_Quantile	AlphaGenome_ATAC_Quantile	AlphaGenome_Max_Epigenomic_Quantile	AlphaGenome_TF_ChIP_Concordant	High_Confidence
rs112233623	common	chr6	41957259	T	C	0.009717	CCND3	15232	intergenic	1	9	HLDRC;HLSRP;MCH;MCV;MSCV;RBC;RBCDW;RC;RP	GATA1::TAL1	Disrupt	1	TRUE	TRUE	0.0166	0.9988	0.9979	0.9988	FALSE	TRUE
rs115730158	common	chr5	34656369	A	G	0.067045	RAI14	24	promoter	1	4	HLDRC;HLSRP;RC;RP	ZNF175	Disrupt	3	TRUE	TRUE	1	0.9922	0.8684	0.9977	TRUE	TRUE
rs57565032	common	chr12	131949845	T	G	0.047488	EP400	221	promoter	1	6	IRF;MCH;MCV;MSCV;RBC;RBCDW	CTCF	Disrupt	3	TRUE	TRUE	1	0.9873	0.0115	0.9873	TRUE	TRUE
rs150182213	common	chr12	77065683	T	C	0.008506	E2F7	71	promoter	0.9865	2	MCH;RBCDW	SP1	Disrupt	6	TRUE	TRUE	1	0.7483	0.9112	0.9966	TRUE	TRUE
rs41307187	common	chr20	44210534	C	T	0.245052	OSER1	116	promoter	0.9539	6	HLDRC;HLSRP;MSCV;RBCDW;RC;RP	GATA1::TAL1	Disrupt	7	TRUE	TRUE	1	0.9864	0.9881	0.991	TRUE	TRUE
rs117532831	common	chr12	111599645	A	G	0.0926	ATXN2	61	promoter	0.9138	1	MSCV	CTCFL	Create	4	TRUE	TRUE	1	0.9697	0.4218	0.9901	FALSE	TRUE
rs148139592	common	chr8	21960656	C	T	0.005947	XPO7	40638	genic	0.903	4	MCH;MCV;MSCV;RBC	ATF4	Create	3	TRUE	TRUE	0.0997	0.9984	0.9785	0.9991	TRUE	TRUE
rs13082210	common	chr3	72996736	A	G	0.375655	PPP4R2	519	promoter	0.831	6	HC;HLDRC;HLSRP;HP;RC;RP	TCFL5	Disrupt	5	TRUE	TRUE	1	0.9753	0.6067	0.9935	TRUE	TRUE
rs11122174	common	chr1	230978848	T	C	0.39925	TTC13	416	promoter	0.8117	3	HC;HP;RBC	CTCF	Disrupt	3	TRUE	TRUE	1	0.7862	0.0576	0.977	TRUE	TRUE
rs2071646	common	chr7	87475842	G	A	0.258972	ABCB4	78	promoter	0.7981	6	HLDRC;HLSRP;MSCV;RBCDW;RC;RP	KLF3	Create	8	TRUE	TRUE	1	0.8112	0.0461	0.9881	FALSE	TRUE
rs185354376	common	chr4	139084423	A	G	0.029515	ELF2	664	promoter	0.7968	4	HLDRC;HLSRP;RC;RP	SP1	Disrupt	11	TRUE	TRUE	1	0.0231	0.9894	0.9894	TRUE	TRUE
rs1991401	common	chr17	64506316	G	A	0.3178	DDX5	485	promoter	0.7951	7	HC;HLDRC;HLSRP;HP;MCV;RC;RP	TBP	Disrupt	2	TRUE	TRUE	1	0.9653	0.5287	0.9966	FALSE	TRUE
rs76402227	common	chr17	78014039	T	C	0.056697	TNRC6C	9805	genic	0.7738	4	HC;HP;MSCV;RBC	CTCF	Decrease	3	FALSE	TRUE	0.0463	0.9334	0.9998	1	TRUE	TRUE
rs538053479	common	chr19	18419406	C	A	0.012429	SSBP4	74	promoter	0.7412	3	HLDRC;RC;RP	STAT5A	Disrupt	9	TRUE	TRUE	1	0.9928	0.8793	0.9948	FALSE	TRUE
rs7115200	common	chr11	72041113	G	T	0.4458	LRTOMT	39353	genic	0.7404	5	HLDRC;HLSRP;MCH;MCV;RC	ZNF680	Disrupt	4	TRUE	TRUE	0.0152	0.8471	0.0461	0.9555	FALSE	TRUE
rs77685055	common	chr13	75481465	A	G	0.097	TBC1D4	456	promoter	0.7255	10	HC;HLDRC;HLSRP;HP;IRF;MCH;MCV;MSCV;RBC;RP	ZFX	Disrupt	8	TRUE	TRUE	1	0.9661	0.9867	0.9867	TRUE	TRUE
rs10411508	common	chr19	17999764	A	G	0.393034	CCDC124	64703	intergenic	0.725	7	HLDRC;HLSRP;IRF;MCH;MCV;RBC;RC	ZNF274	Disrupt	1	TRUE	TRUE	0.0673	0.9899	0.9844	0.9899	TRUE	TRUE
rs138151712	common	chr13	91347771	C	G	0.03125	MIR17HG	361	promoter	0.6999	2	IRF;RBCDW	KLF16	Disrupt	16	TRUE	TRUE	1	0.8656	0.9479	0.9867	FALSE	TRUE
rs3749376	common	chr3	24496775	T	G	0.1126	THRB-AS1	2568	genic	0.6789	3	MCH;MCV;RP	CTCF	Decrease	3	FALSE	TRUE	0.1299	0.8869	0.9443	0.9799	FALSE	TRUE
rs71620317	common	chr4	153466444	C	G	0.39565	KIAA0922	275	promoter	0.658	2	RC;RP	ZNF93	Create	2	TRUE	TRUE	1	0.8471	0.9319	0.9565	FALSE	TRUE
rs146365324	common	chr3	127598401	T	C	0.006655	MCM2	526	promoter	0.6566	2	MCV;RBCDW	NFE2	Create	18	TRUE	TRUE	1	0.8656	0.6419	0.9887	FALSE	TRUE
rs28693921	common	chr19	10231336	T	G	0.18585	S1PR2	106	promoter	0.5973	5	HLDRC;HLSRP;IRF;RC;RP	ZNF768	Disrupt	17	TRUE	TRUE	1	0.9851	0.9821	0.9935	FALSE	TRUE
rs113790334	common	chr6	149316954	C	G	0.0225	TAB2	99430	genic	0.5923	2	HLDRC;HLSRP	SP3	Disrupt	6	TRUE	TRUE	0.0819	0.9901	0.27	0.9985	FALSE	TRUE
rs78112077	common	chr5	154755825	A	G	0.07625	LARP1	42862	genic	0.5846	3	MCH;MCV;RBC	ZNF816	Create	3	TRUE	TRUE	0.182	0.3329	0.9585	0.9759	FALSE	TRUE
rs3736166	common	chr17	36544986	C	G	0.46975	GGNBP2	445	promoter	0.5766	1	RBCDW	AHR::ARNT	Disrupt	10	TRUE	TRUE	1	0.9524	0.1489	0.9775	FALSE	TRUE
rs2298058	common	chr13	94596311	T	C	0.29935	TGDS	42	promoter	0.56	1	RBCDW	SP3	Disrupt	23	TRUE	TRUE	1	0.7326	0.4946	0.9603	FALSE	TRUE
rs12350531	common	chr9	113594092	G	C	0.32055	RGS3	92573	genic	0.5519	3	HC;HP;RBC	ZNF768	Create	3	TRUE	TRUE	0.0284	0.9959	0.9976	0.9996	FALSE	TRUE
rs2764408	common	chr1	156357103	A	T	0.491898	RHBG	12082	intergenic	0.5336	4	HLDRC;HLSRP;RC;RP	CTCF	Decrease	1	FALSE	TRUE	0.0452	0.9825	0.9982	0.9999	FALSE	TRUE
rs301008	common	chr12	95473919	G	T	0.20465	METAP2	5	promoter	0.5088	2	IRF;RBCDW	NFYA	Create	2	TRUE	TRUE	1	0.0461	0.9899	0.9899	FALSE	TRUE
rs2232015	common	chr1	107056635	T	A	0.35105	PRMT6	406	promoter	0.5029	1	RBCDW	THAP11	Decrease	3	FALSE	TRUE	1	0.9854	0.9962	0.9993	FALSE	TRUE
rs1968445	common	chr19	10568563	C	G	0.05085	CDKN2D	161	promoter	0.4835	4	MCH;MCV;MSCV;RBC	TFAP4::ETV1	Disrupt	2	TRUE	TRUE	1	0.4313	0.3018	0.9555	FALSE	TRUE
rs3748136	common	chr8	9172649	A	G	0.21215	PPP1R3B	21937	intergenic	0.4723	2	IRF;MCH	FOS::JUND	Create	33	TRUE	TRUE	0.0407	1	1	1	FALSE	TRUE
rs10831736	common	chr11	12114764	G	A	0.319267	MICAL2	4154	genic	0.46	6	HLDRC;HLSRP;IRF;RBC;RC;RP	ZSCAN29	Disrupt	4	TRUE	TRUE	0.0659	0.9942	0.9724	0.9977	FALSE	TRUE
rs139273519	common	chr12	11650368	C	G	0.037915	ETV6	231	promoter	0.4313	5	HC;HP;MCH;MCV;RBC	ZNF530	Create	5	TRUE	TRUE	1	0.9272	0.915	0.9565	FALSE	TRUE
rs201323213	common	chr3	194134862	CA	C	0.10985	HES1	1284	intergenic	0.4244	2	MCH;RBC	KLF16	Disrupt	12	TRUE	TRUE	0.0886	0.0346	0.5203	0.9904	FALSE	TRUE
rs1004890	common	chr22	37696884	A	G	0.21867	NOL12	10598	intergenic	0.4206	2	HC;HP	TFAP4::ETV1	Disrupt	18	TRUE	TRUE	0.0576	0.977	0.9851	0.9969	FALSE	TRUE
rs4397843	common	chr11	3834686	A	C	0.47435	RHOG	6067	genic	0.4094	1	MSCV	NFIC::TLX1	Create	4	TRUE	TRUE	0.1528	0.9645	0.1035	0.9704	FALSE	TRUE
rs7835270	common	chr8	102656091	G	A	0.3737	KLF10	2133	intergenic	0.4049	4	HC;HP;MCV;MSCV	CTCF	Create	8	TRUE	TRUE	0.1509	0.6139	0.984	0.984	FALSE	TRUE
rs28434657	common	chr16	3059409	A	G	0.160025	IL32	6171	genic	0.3916	3	HLDRC;HLSRP;IRF	CTCFL	Disrupt	6	TRUE	TRUE	0.0906	0.9349	0.8471	0.9661	FALSE	TRUE
rs3741201	common	chr11	18013057	C	G	0.43865	SERGEF	77	promoter	0.3677	1	MSCV	KLF1	Create	27	TRUE	TRUE	1	0.9418	0.9187	0.9985	FALSE	TRUE
rs62419226	common	chr6	83067693	T	C	0.1259	DOPEY1	185	promoter	0.3597	1	RBCDW	THAP11	Create	5	TRUE	TRUE	1	0.9653	0.092	0.9925	FALSE	TRUE
rs9465733	common	chr6	20409543	A	C	0.33313	E2F3	7789	genic	0.335	2	MCH;RBC	ELF1	Create	6	TRUE	TRUE	0.0933	0.978	0.9736	0.9894	FALSE	TRUE
rs11628273	common	chr14	65043159	C	T	0.486445	MAX	59323	genic	0.3238	10	HLDRC;HLSRP;IRF;MCH;MCHC;MCV;MSCV;RBC;RC;RP	TEAD1	Create	3	TRUE	TRUE	0.055	0.9975	0.9916	0.9975	FALSE	TRUE
3:171528283_GGA_G	common	chr3	171810492	G	GGA	0.13175	PLD1	348	promoter	0.3204	1	RBCDW	CTCF	Create	4	TRUE	TRUE	1	0.9717	0.9545	0.9954	FALSE	TRUE
rs131805	common	chr22	50525723	T	C	0.21215	SCO2	746	promoter	0.3164	2	MSCV;RP	ELK1::HOXA1	Disrupt	2	TRUE	TRUE	1	0.9319	0.7379	0.9717	FALSE	TRUE
rs2119151	common	chr2	126651294	G	T	0.42	GYPC	4731	intergenic	0.3111	1	MCHC	ZNF282	Create	5	TRUE	TRUE	0.0846	0.9984	0.9906	0.9984	FALSE	TRUE
rs524190	common	chr16	88803093	A	G	0.0118	CDT1	744	promoter	0.3068	1	HC	TEAD4	Create	3	TRUE	TRUE	1	0.1825	0.8471	0.9555	FALSE	TRUE
rs7763960	common	chr6	131062545	C	G	0.23269	EPB41L2	277	promoter	0.2993	3	MCH;MCV;MSCV	CTCF	Increase	1	FALSE	TRUE	1	0.9072	0.9742	0.9742	FALSE	TRUE
rs10768778	common	chr11	5294588	G	A	0.46875	OR51B4	7372	intergenic	0.2943	5	HLDRC;HLSRP;MSCV;RC;RP	TFDP1	Create	6	TRUE	TRUE	0.0182	0.6067	0.9724	0.9785	FALSE	TRUE
rs17125090	common	chr1	63523232	A	G	0.3107	ITGB3BP	119	promoter	0.2926	3	MCH;MCV;MSCV	AHR::ARNT	Create	3	TRUE	TRUE	1	0.9629	0.6139	0.9912	FALSE	TRUE
rs3745961	common	chr19	38403461	A	G	0.018901	FAM98C	128	promoter	0.2908	1	RBCDW	ZNF140	Disrupt	4	TRUE	TRUE	1	0.9844	0.9585	0.9844	FALSE	TRUE
rs7045578	common	chr9	132994783	C	G	0.0612	GFI1B	49187	intergenic	0.2865	2	HC;HP	CTCF	Create	14	TRUE	TRUE	0.0296	0.992	0.7631	0.9975	FALSE	TRUE
rs7251881	common	chr19	2169067	A	G	0.1274	DOT1L	5008	genic	0.2716	2	HC;HP	ZNF770	Disrupt	3	TRUE	TRUE	0.1145	0.799	0.8471	0.9637	FALSE	TRUE
rs3741202	common	chr11	18013044	G	C	0.43865	SERGEF	77	promoter	0.2659	1	MSCV	CTCF	Create	1	TRUE	TRUE	1	0.9959	0.7048	0.9988	FALSE	TRUE
rs4964223	common	chr12	107761350	G	C	0.39625	PRDM4	17	promoter	0.2521	4	HLDRC;HLSRP;IRF;RP	ZBED4	Create	1	TRUE	TRUE	1	0.9612	0.477	0.9612	FALSE	TRUE
13:110439576_TC_T	common	chr13	109787228	TC	T	0.4028	IRS2	540	promoter	0.2439	3	MCH;MCV;MSCV	ZNF740	Create	6	TRUE	TRUE	1	0.9854	0.903	0.9912	FALSE	TRUE
rs6785040	common	chr3	63912238	C	T	0.15542	C3orf49	92854	genic	0.2361	3	MCH;MCV;RBCDW	ZBED4	Create	4	TRUE	TRUE	0.2905	0.4859	0.6869	0.9555	FALSE	TRUE
rs1045894	common	chr7	129952701	T	C	0.104239	UBE2H	91	promoter	0.2336	2	MCV;MSCV	SP1	Disrupt	9	TRUE	TRUE	1	0.9431	0.9304	0.9594	FALSE	TRUE
rs3813027	common	chr17	78127381	G	C	0.073188	TMC6	1433	genic	0.2286	1	MCV	CTCF	Create	8	TRUE	TRUE	0.0532	0.9955	0.9821	0.9955	FALSE	TRUE
rs3808867	common	chr9	34989547	C	T	0.004497	DNAJB5-AS1	52	promoter	0.2228	1	MCH	STAT3	Disrupt	6	TRUE	TRUE	1	0.9916	0.8684	0.9975	FALSE	TRUE
7:129592540_CG_C	common	chr7	129952699	C	CG	0.10745	UBE2H	91	promoter	0.2128	2	MCV;MSCV	EGR1	Create	10	TRUE	TRUE	1	0.8336	0.903	0.978	FALSE	TRUE
rs2368476	common	chr19	38676500	T	G	0.12975	ACTN4	28863	genic	0.21	1	IRF	ZNF530	Disrupt	4	TRUE	TRUE	0.0805	0.9753	0.962	0.9753	FALSE	TRUE
rs9314323	common	chr8	26385619	A	G	0.302	BNIP3L	2619	genic	0.2087	4	HLDRC;IRF;MCHC;RBC	KLF1	Create	30	TRUE	TRUE	0.1172	0.9952	0.9565	0.9974	TRUE	TRUE
rs76403165	common	chr19	40803077	A	G	0.159577	EGLN2	3584	genic	0.2065	3	HC;HP;RBC	EGR1	Disrupt	3	TRUE	TRUE	0.0192	0.979	0.9795	0.9901	FALSE	TRUE
rs10362	common	chr14	24377754	T	G	0.2011	NFATC4	10878	genic	0.1971	1	HC	CTCFL	Disrupt	10	TRUE	TRUE	0.0546	0.9753	0.6067	0.9753	FALSE	TRUE
rs1885396	common	chr10	17201351	C	T	0.4743	TRDMT1	729	promoter	0.1898	2	MSCV;RBCDW	ZNF574	Increase	3	FALSE	TRUE	1	0.9892	0.9535	0.9892	FALSE	TRUE
rs2240167	common	chr19	1018541	A	G	0.33765	TMEM259	2553	genic	0.1896	2	RBCDW;RP	ELK1::SREBF2	Create	5	TRUE	TRUE	0.0186	0.9697	0.9603	0.9697	FALSE	TRUE
rs755246445	common	chr11	70398410	A	C	0.00495	CTTN	39	promoter	0.1834	1	MSCV	CTCF	Disrupt	3	TRUE	TRUE	1	0.903	0.8894	0.9524	FALSE	TRUE
rs2098588	common	chr5	151213942	G	A	0.32815	CCDC69	9938	genic	0.1786	1	RBCDW	STAT1	Disrupt	3	TRUE	TRUE	0.1991	0.9799	0.9431	0.9799	FALSE	TRUE
rs60700976	common	chr17	75779503	A	G	0.1342	H3F3B	363	promoter	0.1743	1	RBCDW	ZBTB11	Disrupt	9	TRUE	TRUE	1	0.9545	0.8819	0.9697	FALSE	TRUE
rs1539793	common	chr18	2994798	C	G	0.1761	LPIN2	17161	genic	0.1653	2	MCHC;RBCDW	CTCF	Create	24	TRUE	TRUE	0.0555	0.459	0.9612	0.9612	FALSE	TRUE
rs2306486	common	chr8	73976258	T	C	0.32365	TMEM70	223	promoter	0.161	2	MCV;MSCV	HINFP	Disrupt	3	TRUE	TRUE	1	0.9585	0.2157	0.984	FALSE	TRUE
rs7713398	common	chr5	72956647	A	G	0.467887	FCHO2	182	promoter	0.1604	1	IRF	SPI1	Disrupt	17	TRUE	TRUE	1	0.9879	0.6211	0.991	FALSE	TRUE
rs2281825	common	chr14	103333976	C	A	0.11035	EIF5	664	promoter	0.158	5	HLDRC;HLSRP;IRF;RC;RP	ZBTB33	Decrease	6	FALSE	TRUE	1	0.8684	0.9072	0.9854	FALSE	TRUE
rs57905758	common	chr2	233091713	G	A	0.045447	ATG16L1	159841	intergenic	0.1575	1	HLDRC	SREBF1	Disrupt	2	TRUE	TRUE	0.096	0.9867	0.9491	0.9867	FALSE	TRUE
rs12935418	common	chr16	81036402	C	G	0.1196	ATMIN	224	promoter	0.1567	3	MCH;MCV;MSCV	E2F6	Create	11	TRUE	TRUE	1	0.9629	0.9962	0.9962	FALSE	TRUE
rs149599986	common	chr10	102115012	A	G	0.027276	LDB1	5439	genic	0.1528	1	MCV	SP2	Disrupt	8	TRUE	TRUE	0.0462	0.8894	0.5203	0.9555	FALSE	TRUE
5:72794248_CT_C	common	chr5	73498422	C	CT	0.0489	BTF3	42	promoter	0.1504	1	HC	ELK1::SREBF2	Create	4	TRUE	TRUE	1	0.8151	0.6808	0.962	FALSE	TRUE
rs510803	common	chr1	28233062	G	C	0.2875	DNAJC8	23	promoter	0.1498	2	HC;HP	ZNF140	Disrupt	13	TRUE	TRUE	1	0.9956	0.962	0.9984	FALSE	TRUE
rs71321862	common	chr3	195895426	C	T	0.035143	TNK2	13575	genic	0.1474	3	HC;HP;RBC	ERF::NHLH1	Decrease	2	FALSE	TRUE	0.2001	0.8566	0.3122	0.9637	FALSE	TRUE
rs1370297	common	chr1	117613430	A	G	0.166995	FAM46C	7814	genic	0.1454	8	HLDRC;HLSRP;IRF;MCH;MCHC;RBC;RC;RP	MGA::EVX1	Create	3	TRUE	TRUE	0.1857	0.9959	0.9954	0.9975	FALSE	TRUE
rs11170386	common	chr12	53054535	T	C	0.2855	TNS2	5593	genic	0.1377	1	RBC	CTCF	Decrease	3	FALSE	TRUE	0.1812	0.9833	0.7379	0.991	FALSE	TRUE
rs143100751	common	chr22	45241151	C	T	0.0368	KIAA0930	28673	intergenic	0.137	1	RBC	KLF1	Create	23	TRUE	TRUE	0.0328	0.9405	0.9717	0.9717	FALSE	TRUE
rs340135	common	chr19	6737227	C	T	0.32044	GPR108	45	promoter	0.1327	1	RBCDW	KLF1	Create	23	TRUE	TRUE	1	0.799	0.9928	0.9988	FALSE	TRUE
rs892114	common	chr19	11155907	A	G	0.20785	SPC24	98	promoter	0.129	1	IRF	ETV5::FOXO1	Disrupt	4	TRUE	TRUE	1	0.9051	0.1601	0.9555	FALSE	TRUE
rs118115346	common	chr17	7835659	A	G	0.023	KDM6B	4513	intergenic	0.1277	2	HC;HP	IKZF1	Disrupt	6	TRUE	TRUE	0.117	0.9799	0.9008	0.9918	FALSE	TRUE
rs145743863	common	chr14	34873588	GCTGAGT	G	0.06975	BAZ1A	1085	promoter	0.127	1	MSCV	BACH1::MAFK	Disrupt	3	TRUE	TRUE	1	0.9405	0.2807	0.9899	FALSE	TRUE
rs61955196	common	chr12	122966470	G	C	0.2917	ABCB9	53	promoter	0.1261	1	HLDRC	PRDM4	Create	2	TRUE	TRUE	1	0.996	0.4946	0.9989	FALSE	TRUE
rs36063247	common	chr8	56242093	T	C	0.108323	CHCHD7	30467	intergenic	0.1206	5	HLDRC;HLSRP;IRF;RC;RP	CTCF	Decrease	2	FALSE	TRUE	0.0172	0.8964	0.8151	0.9892	FALSE	TRUE
rs2727258	common	chr11	61922710	A	G	0.454	RAB3IL1	5099	intergenic	0.1203	2	HC;HP	SP1	Disrupt	25	TRUE	TRUE	0.0491	0.9795	0.9864	0.9879	FALSE	TRUE
rs589235	common	chr6	139518822	T	C	0.485041	LINC01625	43933	intergenic	0.1166	9	HLDRC;HP;IRF;MCH;MCV;MSCV;RBC;RBCDW;RC	KLF1	Create	15	TRUE	TRUE	0.0924	0.9377	0.5844	0.9736	FALSE	TRUE
rs117633093	common	chr16	138768	T	C	0.014474	NPRL3	30	promoter	0.1146	2	HC;MCHC	ZNF76	Decrease	1	FALSE	TRUE	1	0.9288	0.1601	0.9565	FALSE	TRUE
rs10459181	common	chr12	93441324	C	G	0.16165	UBE2N	294	promoter	0.1122	2	MCH;MCV	TFDP1	Create	5	TRUE	TRUE	1	0.8986	0.9704	0.9804	FALSE	TRUE
rs360837	common	chr3	12994357	G	A	0.133495	IQSEC1	26732	intergenic	0.1109	1	MCV	CTCFL	Disrupt	8	TRUE	TRUE	0.0705	0.9205	0.978	0.978	FALSE	TRUE
rs61973461	common	chr13	114234989	C	T	0.23655	CDC16	201	promoter	0.1106	1	RC	CTCF	Disrupt	9	TRUE	TRUE	1	0.9748	0.6419	0.9748	FALSE	TRUE
rs74342219	common	chr7	101743420	T	C	0.241597	CUX1	72349	intergenic	0.1101	1	RBC	TFAP4::ETV1	Disrupt	2	TRUE	TRUE	0.0194	0.9947	0.9535	0.9954	FALSE	TRUE
rs1956905	common	chr14	24431002	C	G	0.269	CBLN3	904	promoter	0.1072	2	MSCV;RBCDW	REST	Disrupt	9	TRUE	TRUE	1	0.5287	0.991	0.9939	FALSE	TRUE
rs71603398	common	chr4	18022221	A	G	0.13715	LCORL	412	promoter	0.1031	2	RC;RP	E2F4	Create	5	TRUE	TRUE	1	0.9897	0.3329	0.9961	FALSE	TRUE
rs17037388	common	chr1	11797978	G	A	0.164648	CLCN6	7851	genic	0.1014	1	RBC	ZNF460	Create	3	TRUE	TRUE	0.1372	0.9946	0.9799	0.9946	FALSE	TRUE
rs2247355	common	chr8	102864551	T	C	0.1785	AZIN1	260	promoter	0.0931	1	RBC	AHR::ARNT	Disrupt	2	TRUE	TRUE	1	0.9131	0.27	0.9683	FALSE	TRUE
rs115098832	common	chr3	194134862	A	C	0.003162	HES1	1284	intergenic	0.0618	1	MCH	KLF16	Disrupt	11	TRUE	TRUE	0.0886	0.3532	0.5287	0.9565	FALSE	TRUE
rs56104268	common	chr22	19959373	C	A	0.15865	TXNRD2	17456	genic	0.0434	1	IRF	ZBTB7B	Create	5	TRUE	TRUE	0.0244	0.994	0.9683	0.998	FALSE	TRUE
rs1403	common	chr14	37172674	C	A	0.3218	SLC25A21	33	promoter	0.04	1	RBC	KLF1	Disrupt	18	TRUE	TRUE	1	0.9987	0.9959	0.9997	FALSE	TRUE
rs559826783	common	chr19	45075583	G	T	0.01245	ZNF296	1050	genic	0.0197	1	RBCDW	SP3	Disrupt	4	TRUE	TRUE	0.0737	0.9977	0.9978	0.9979	FALSE	TRUE
DRAGEN:chr19:40807065:G:T	rare	chr19	40807065	G	T		EGLN2	7632	genic		2	HC;HP	CTCF	Decrease	2	FALSE	TRUE	0.0345	0.9976	0.9997	0.9997	FALSE	TRUE
DRAGEN:chr16:622306:C:CG	rare	chr16	622306	C	CG		WFIKKN1	8580	genic		3	MCH;MCV;RBC	EGR1	Disrupt	6	TRUE	TRUE	0.0644	0.9963	0.9955	0.9968	FALSE	TRUE
DRAGEN:chr7:134316632:C:T	rare	chr7	134316632	C	T		SLC35B4	198	promoter		2	MCH;MCHC	KLF1	Disrupt	22	TRUE	TRUE	1	0.9594	0.9391	0.9962	FALSE	TRUE
DRAGEN:chr16:180725:G:C	rare	chr16	180725	G	C		HBQ1	123	promoter		5	MCH;MCHC;MCV;RBC;RBCDW	SP3	Create	13	TRUE	TRUE	1	0.2047	0.9753	0.996	FALSE	TRUE
DRAGEN:chr6:27132003:G:A	rare	chr6	27132003	G	A		HIST1H2BJ	647	promoter		3	HC;MCH;MCV	EGR1	Disrupt	3	TRUE	TRUE	1	0.7218	0.7379	0.9876	FALSE	TRUE
DRAGEN:chr16:234850:G:C	rare	chr16	234850	G	C		FAM234A	113	promoter		6	MCH;MCHC;MCV;MSCV;RBC;RBCDW	TFAP4::ETV1	Disrupt	8	TRUE	TRUE	1	0.7533	0.3431	0.9873	FALSE	TRUE
DRAGEN:chr16:173004:AGAGGT:A	rare	chr16	173004	AGAGGT	A		HBA2	236	promoter		6	MCH;MCHC;MCV;MSCV;RBC;RBCDW	RARA	Disrupt	2	TRUE	TRUE	1	0.9585	0.8712	0.9804	FALSE	TRUE
DRAGEN:chr16:145021:C:T	rare	chr16	145021	C	T		HBZ	7786	intergenic		4	MCH;MCHC;MCV;RBC	NR1H2::RXRA	Create	13	TRUE	TRUE	0.0549	0.9565	0.9585	0.9711	FALSE	TRUE
DRAGEN:chr16:234810:C:T	rare	chr16	234810	C	T		FAM234A	113	promoter		6	MCH;MCHC;MCV;MSCV;RBC;RBCDW	FOSL1::JUND	Disrupt	7	TRUE	TRUE	1	0.9222	0.6486	0.9683	FALSE	TRUE
rs218265	common	chr4	54542831	C	T	0.1525	KIT	115057	intergenic	1	11	HC;HLDRC;HLSRP;HP;IRF;MCH;MCHC;MCV;MSCV;RBC;RP			1	FALSE	FALSE	0.0613	0.9908	0.8869	0.9908	FALSE	FALSE
rs150817108	common	chr3	179148134	A	G	0.02545	PIK3CA	159	promoter	1	2	MCH;MCV	ZNF530	Decrease	3	FALSE	TRUE	1	0.1262	0.6419	0.9304	FALSE	FALSE
rs2703485	common	chr4	54571324	C	T	0.366099	KIT	86515	intergenic	0.9755	4	IRF;MCH;MCV;MSCV			3	FALSE	FALSE	0.0675	0.9349	0.3633	0.9349	FALSE	FALSE
rs61750991	common	chr1	231421417	G	C	0.0331	EGLN1	3120	genic	0.9397	2	HC;HP	ZBTB12	Disrupt	3	TRUE	TRUE	0.6031	0.8767	0.3733	0.8767	FALSE	FALSE
rs62078819	common	chr18	9914838	C	G	0.21075	VAPA	474	promoter	0.9031	1	MSCV	ZNF460	Disrupt	4	TRUE	TRUE	1	0.0576	0.1936	0.7326	FALSE	FALSE
rs17215231	common	chr6	33272091	T	C	0.07475	VPS52	86	promoter	0.835	4	HLDRC;HLSRP;RBC;RP	ZSCAN29	Create	1	TRUE	TRUE	1	0.9334	0.0231	0.9405	FALSE	FALSE
rs533281866	common	chr1	231422307	C	G	0.0206	EGLN1	3120	genic	0.7519	3	HC;HP;RBC	SP1	Create	7	TRUE	TRUE	0.6031	0.9239	0.8597	0.9239	TRUE	FALSE
rs2278744	common	chr10	69392715	T	C	0.09395	HK1	122667	genic	0.7387	2	HC;HP	CTCF	Decrease	3	FALSE	TRUE	0.0241	0.6419	0.3329	0.874	FALSE	FALSE
rs893907	common	chr15	66630556	G	C	0.49485	SMAD6	71459	genic	0.7084	3	HC;HP;RBC	THAP1	Disrupt	3	TRUE	TRUE	0.042	0.3633	0.4681	0.7533	FALSE	FALSE
rs2602431	common	chr16	81037091	A	G	0.12045	ATMIN	1213	genic	0.6699	3	MCH;MCV;MSCV			1	FALSE	FALSE	0.0708	0.9405	0.874	0.9405	FALSE	FALSE
rs2720660	common	chr8	128048995	A	G	0.3804	TMEM75	100260	genic	0.6172	4	MCH;MCHC;RBCDW;RC	NR3C1	Disrupt	5	TRUE	TRUE	0.0595	0.8438	0.9405	0.9405	FALSE	FALSE
rs10405535	common	chr19	32581178	A	G	0.31195	PDCD5	98	promoter	0.6091	9	HLDRC;HLSRP;IRF;MCH;MCHC;MCV;MSCV;RBC;RBCDW	NRF1	Increase	4	FALSE	TRUE	1	0.0691	0.569	0.8566	FALSE	FALSE
rs34484514	common	chr1	25246492	G	T	0.042455	RSRP1	1150	genic	0.6057	3	MSCV;RC;RP			1	FALSE	FALSE	0.051	0.8793	0.4218	0.9524	FALSE	FALSE
rs9908045	common	chr17	78169022	G	A	0.478805	SYNGR2	224	promoter	0.6038	4	HC;HP;RBC;RBCDW			3	FALSE	FALSE	1	0.9545	0.984	0.9978	FALSE	FALSE
rs6564067	common	chr16	84700805	G	A	0.22015	USP10	197	promoter	0.5821	3	HLDRC;HLSRP;IRF	ZNF354A	Create	3	TRUE	TRUE	1	0.7326	0.8371	0.8504	FALSE	FALSE
rs1260606	common	chr19	34172945	T	C	0.386484	LSM14A	63	promoter	0.5797	3	MCHC;MSCV;RBCDW	ZNF460	Increase	3	FALSE	TRUE	1	0.6682	0.4027	0.7817	FALSE	FALSE
rs145980981	common	chr16	11927628	A	G	0.01825	GSPT1	11712	intergenic	0.5296	4	HLDRC;HLSRP;RC;RP			3	FALSE	FALSE	0.0682	0.9995	0.9996	0.9997	FALSE	FALSE
rs111315083	common	chr1	234600108	T	G	0.4702	IRF2BP2	9389	intergenic	0.5267	4	MCH;MCV;RBC;RBCDW	KLF3	Create	3	TRUE	TRUE	0.1643	0.1149	0.2485	0.9479	FALSE	FALSE
rs9525462	common	chr13	41194553	G	C	0.15115	KBTBD7	94	promoter	0.5246	4	MCH;MCV;MSCV;RBC			2	FALSE	FALSE	1	0.9837	0.9187	0.9837	FALSE	FALSE
rs57786342	common	chr14	68793310	A	G	0.2076	ZFP36L1	134	promoter	0.4883	3	MCV;MSCV;RBC	ZBTB14	Disrupt	1	TRUE	TRUE	1	0.6211	0.4406	0.7379	FALSE	FALSE
rs2572207	common	chr15	65778354	T	C	0.24225	DENND4A	13937	genic	0.4869	6	HLDRC;HLSRP;MCHC;MCV;RC;RP			3	FALSE	FALSE	0.0219	0.9984	0.9936	0.9986	FALSE	FALSE
rs8052492	common	chr16	50065835	G	A	0.292	HEATR3	222	promoter	0.4821	4	MCH;MCV;MSCV;RBCDW	ZNF770	Create	2	TRUE	TRUE	1	0.8566	0.6067	0.8566	FALSE	FALSE
rs7237736	common	chr18	75207210	T	G	0.45455	ZADH2	2177	genic	0.4716	5	MCH;MCV;RBC;RC;RP	SPI1	Create	6	TRUE	TRUE	0.0896	0.3329	0.1601	0.8405	FALSE	FALSE
rs3756087	common	chr4	99950773	G	A	0.361251	H2AFZ	320	promoter	0.4663	1	MSCV	ZBTB14	Create	7	TRUE	TRUE	1	0.4406	0.3329	0.7817	FALSE	FALSE
rs2715624	common	chr3	133895919	C	G	0.31535	RAB6B	28	promoter	0.4615	2	MCH;MCV			5	FALSE	FALSE	1	0.9847	0.9748	0.994	FALSE	FALSE
rs1045896	common	chr7	129952676	A	G	0.151905	UBE2H	91	promoter	0.4284	4	MCH;MCV;MSCV;RBC			1	FALSE	FALSE	1	0.9272	0.8151	0.9272	FALSE	FALSE
rs2277745	common	chr19	43754924	T	C	0.2177	SMG9	241	promoter	0.4258	8	HP;IRF;MCHC;MCV;RBC;RBCDW;RC;RP	NRF1	Decrease	1	FALSE	TRUE	1	0.1376	0.1262	0.537	FALSE	FALSE
rs200652569	common	chr3	194134861	CA	C	0.10985	HES1	1284	intergenic	0.4235	2	MCH;RBC	EGR1	Create	8	TRUE	TRUE	0.0886	0.9418	0.8336	0.9418	FALSE	FALSE
rs747617634	common	chr12	93442013	C	CT	0.12383	UBE2N	294	promoter	0.3919	2	MCH;MCV	THAP11	Create	4	TRUE	TRUE	1	0.9051	0.7432	0.9051	FALSE	FALSE
rs115321619	common	chr2	46340776	A	G	0.016493	EPAS1	43639	genic	0.3794	2	HP;RBC	ZNF140	Create	3	TRUE	TRUE	0.0328	0.0115	0.5767	0.5767	FALSE	FALSE
rs10222374	common	chr3	182793562	C	T	0.21905	ATP11B	23	promoter	0.3693	2	MCHC;RBCDW	ZNF93	Disrupt	2	TRUE	TRUE	1	0.5287	0.0231	0.8869	FALSE	FALSE
rs8137714	common	chr22	32475395	G	T	0.20775	FBXO7	203	promoter	0.3329	6	IRF;MCH;MCV;MSCV;RBC;RBCDW	SP2	Disrupt	5	TRUE	TRUE	1	0.7679	0.2485	0.7679	FALSE	FALSE
rs146309301	common	chr21	32771862	T	A	0.1433	PAXBP1	50	promoter	0.3293	2	MCV;MSCV	ZNF24	Create	4	TRUE	TRUE	1	0.5844	0.6419	0.6419	FALSE	FALSE
rs75250683	common	chr9	107784366	T	C	0.0554	KLF4	294800	intergenic	0.322	5	HLDRC;HLSRP;MCHC;RC;RP	ELF1	Disrupt	2	TRUE	TRUE	0.1293	0.8767	0.569	0.8767	FALSE	FALSE
rs12121609	common	chr1	160101152	T	C	0.3349	IGSF8	2469	intergenic	0.3214	1	RBC	CTCF	Increase	2	FALSE	TRUE	0.1823	0.8112	0.7273	0.9377	FALSE	FALSE
rs79142022	common	chr6	32838895	C	T	0.0193	TAP2	233	promoter	0.2735	3	MCV;MSCV;RBC			1	FALSE	FALSE	1	0.27	0.7679	0.8684	FALSE	FALSE
rs3753560	common	chr1	175193059	G	C	0.267781	KIAA0040	15	promoter	0.2667	2	HC;RBC	RUNX1	Create	5	TRUE	TRUE	1	0.4218	0.3226	0.7105	FALSE	FALSE
rs2275652	common	chr6	109382479	C	G	0.29665	CD164	362	promoter	0.2644	1	RP	ZBTB33	Disrupt	2	TRUE	TRUE	1	0.4123	0.7218	0.9304	FALSE	FALSE
rs11245998	common	chr11	207461	A	G	0.274799	RIC8A	21	promoter	0.264	2	MSCV;RP	CTCF	Create	5	TRUE	TRUE	1	0.5532	0.4218	0.5844	FALSE	FALSE
rs3088327	common	chr2	97995802	A	G	0.22205	TMEM131	147	promoter	0.2633	2	HLDRC;HLSRP	KLF1	Create	7	TRUE	TRUE	1	0.7326	0.2593	0.83	FALSE	FALSE
rs765339001	common	chr12	12725637	C	CGGCCCCAGCCCCCGCGCCCGCCCGG	0.2845	CDKN1B	7526	intergenic	0.251	2	MCV;MSCV			2	FALSE	FALSE	0.389	0.9405	0.9479	0.9927	FALSE	FALSE
rs3813002	common	chr16	31459218	T	C	0.3061	ARMC5	584	promoter	0.2455	1	MCHC	ZNF460	Create	4	TRUE	TRUE	1	0.4946	0.2593	0.6808	FALSE	FALSE
rs2273450	common	chr20	17968523	A	G	0.124125	MGME1	237	promoter	0.245	4	MCH;MCHC;MCV;RBC	KLF9	Create	3	TRUE	TRUE	1	0.8032	0.9256	0.9256	FALSE	FALSE
rs144894688	common	chr9	97984572	GCA	G	0.21865	ANP32B	1431	promoter	0.2428	6	IRF;MCH;MCV;MSCV;RBC;RBCDW	ZNF93	Disrupt	1	TRUE	TRUE	1	0.6989	0.8894	0.9319	FALSE	FALSE
rs193132702	common	chr17	76384219	G	C	0.01325	SPHK1	114	promoter	0.2344	5	HLDRC;HLSRP;MCV;RBCDW;RC			4	FALSE	FALSE	1	0.1489	0.3018	0.3018	FALSE	FALSE
rs80267269	common	chr7	4641851	G	C	0.21725	FOXK1	40068	intergenic	0.2279	4	HC;HP;MCV;RBC	ZNF460	Create	6	TRUE	TRUE	0.2243	0.4681	0.0231	0.9304	FALSE	FALSE
rs7130137	common	chr11	33869121	T	C	0.21295	LMO2	22389	genic	0.2272	1	RBC			1	FALSE	FALSE	0.1095	0.8819	0.6139	0.8819	FALSE	FALSE
rs73828720	common	chr4	76234574	G	C	0.0992	SCARB2	20298	intergenic	0.2198	2	MCH;MCV			3	FALSE	FALSE	0.0659	0.9904	0.9513	0.9942	FALSE	FALSE
rs4807542	common	chr19	1104078	A	G	0.1698	GPX4	308	promoter	0.2168	3	MCH;MCV;MSCV	ZNF76	Increase	1	FALSE	TRUE	1	0.8151	0.2913	0.9239	FALSE	FALSE
rs35838473	common	chr8	141242792	A	G	0.091718	SLC45A4	14123	intergenic	0.212	2	HC;HP	AHR::ARNT	Create	3	TRUE	TRUE	0.0545	0.8712	0.8032	0.9168	FALSE	FALSE
rs2241592	common	chr19	8321421	A	G	0.217738	NDUFA7	37	promoter	0.2074	4	HLDRC;HLSRP;IRF;RP	ZNF184	Disrupt	2	TRUE	TRUE	1	0.6067	0.8684	0.8684	FALSE	FALSE
rs185672063	common	chr7	100163331	C	G	0.00925	GAL3ST4	5430	genic	0.2061	1	RBCDW			3	FALSE	FALSE	0.0173	0.9904	0.9897	0.9959	FALSE	FALSE
rs2288673	common	chr8	9002765	T	G	0.4502	ERI1	143	promoter	0.1994	1	MCV	ZBED4	Disrupt	2	TRUE	TRUE	1	0.6682	0.7379	0.7379	FALSE	FALSE
rs2293607	common	chr3	169764546	C	T	0.24195	TERC	196	promoter	0.1965	4	MCH;MCV;MSCV;RBC			2	FALSE	FALSE	1	0.7631	0.7379	0.8112	FALSE	FALSE
rs17570658	common	chr14	73058412	G	C	0.062556	RBM25	252	promoter	0.1901	1	RBCDW			1	FALSE	FALSE	1	0.9854	0.9168	0.9854	FALSE	FALSE
rs61990660	common	chr14	100306848	G	C	0.0586	SLC25A29	94	promoter	0.1794	1	MCV			1	FALSE	FALSE	1	0.9637	0.5994	0.977	FALSE	FALSE
rs2781375	common	chr14	65102878	G	A	0.4238	MAX	442	promoter	0.1771	1	MCHC	ZBTB12	Disrupt	4	TRUE	TRUE	1	0.693	0.393	0.903	FALSE	FALSE
rs76421407	common	chr19	1605543	G	C	0.22245	UQCR11	286	promoter	0.1765	2	IRF;RBCDW	ZBTB14	Disrupt	1	TRUE	TRUE	1	0.7631	0.1489	0.8986	FALSE	FALSE
rs553212125	common	chr10	110226047	TGGGGCGGCA	T	0.0687	MXI1	6	promoter	0.1654	2	MCH;MCV			1	FALSE	FALSE	1	0.9205	0.6618	0.962	FALSE	FALSE
rs3214234	common	chr7	6059224	T	TG	0.35825	EIF2AK1	246	promoter	0.1647	2	MCH;RBCDW	SP3	Create	8	TRUE	TRUE	1	0.7948	0.9334	0.9334	FALSE	FALSE
rs281766	common	chr2	199955781	T	G	0.19925	MAIP1	198	promoter	0.1599	2	MCHC;RBCDW	NR1H2::RXRA	Create	14	TRUE	TRUE	1	0.3733	0.3733	0.9418	FALSE	FALSE
rs28709924	common	chr17	76452312	G	C	0.037269	UBE2O	878	genic	0.1577	2	HC;MCH	KLF3	Create	3	TRUE	TRUE	0.0435	0.7218	0.7273	0.8767	FALSE	FALSE
rs41266783	common	chr6	26032199	A	T	0.138428	HIST1H3B	241	promoter	0.1577	1	RBC	ZNF768	Disrupt	1	TRUE	TRUE	1	0.6067	0.1489	0.8371	FALSE	FALSE
rs35928863	common	chr18	79678955	G	A	0.383026	CTDP1	129	promoter	0.1573	1	MCH	MAFF	Decrease	4	FALSE	TRUE	1	0.0576	0.2913	0.9051	FALSE	FALSE
rs115646398	common	chr8	94896610	T	C	0.0609	CCNE2	329	promoter	0.1528	2	MCH;MCV	NRF1	Create	1	TRUE	TRUE	1	0.7817	0.7379	0.9008	FALSE	FALSE
rs55635148	common	chr6	3162236	C	CCG	0.307248	TUBB2A	5169	intergenic	0.1468	2	MCH;MSCV			4	FALSE	FALSE	0.2688	0.9502	0.8227	0.9935	FALSE	FALSE
rs3739232	common	chr8	141128760	G	C	0.45015	DENND3	40	promoter	0.1463	1	IRF	ZBTB14	Create	3	TRUE	TRUE	1	0.7583	0.2593	0.8819	FALSE	FALSE
rs117240474	common	chr3	122514620	C	T	0.1603	KPNA1	368	promoter	0.1428	1	RBCDW			1	FALSE	FALSE	1	0.9479	0.3226	0.9491	FALSE	FALSE
rs12800883	common	chr11	518807	C	T	0.129009	RNH1	12080	intergenic	0.138	2	HLDRC;IRF	CTCF	Increase	2	FALSE	TRUE	0.0562	0.8032	0.6869	0.8819	FALSE	FALSE
rs62129356	common	chr19	4400316	T	C	0.25485	SH3GL1	38	promoter	0.1374	5	HC;IRF;MSCV;RBC;RBCDW	NRF1	Disrupt	1	TRUE	TRUE	1	0.7726	0.0346	0.799	FALSE	FALSE
rs72728266	common	chr14	65043306	A	G	0.13565	MAX	59323	genic	0.137	4	HC;MCH;MCHC;MCV	ZNF143	Disrupt	3	TRUE	TRUE	0.055	0.9349	0.9349	0.9468	FALSE	FALSE
rs56123640	common	chr1	247210940	A	C	0.087478	ZNF124	38791	intergenic	0.1295	1	MCV	ZBTB24	Disrupt	5	TRUE	TRUE	0.1227	0.3633	0.1376	0.7862	FALSE	FALSE
rs3902877	common	chr3	143001887	T	G	0.3767	U2SURP	318	promoter	0.1287	2	IRF;RBCDW	CTCF	Disrupt	9	TRUE	TRUE	1	0.5919	0.0346	0.7631	FALSE	FALSE
rs853199	common	chr17	37490118	T	C	0.35725	DUSP14	152	promoter	0.1274	1	HP	TFAP4::FLI1	Disrupt	8	TRUE	TRUE	1	0.1825	0.6869	0.8656	FALSE	FALSE
rs75431224	common	chr6	7199298	T	A	0.180688	RREB1	91604	genic	0.1273	3	HP;IRF;RBC			2	FALSE	FALSE	0.0315	0.9239	0.5287	0.9603	FALSE	FALSE
rs2276074	common	chr11	123062067	C	G	0.04295	HSPA8	1676	promoter	0.1265	5	HLDRC;MCH;MCHC;RBCDW;RC	AHR::ARNT	Create	1	TRUE	TRUE	1	0.2376	0.537	0.9288	FALSE	FALSE
rs2310998	common	chr17	78146320	G	A	0.449525	C17orf99	389	promoter	0.1259	2	MSCV;RBCDW			3	FALSE	FALSE	1	0.991	0.9594	0.9967	FALSE	FALSE
rs57592469	common	chr10	125161919	G	A	0.436551	CTBP2	2408	intergenic	0.1242	1	HLDRC	MZF1	Create	3	TRUE	TRUE	0.2284	0.0461	0.2593	0.83	FALSE	FALSE
rs79909362	common	chr9	19230542	G	T	0.215836	DENND4C	159	promoter	0.1234	1	MCHC	REST	Increase	1	FALSE	TRUE	1	0.7772	0.6618	0.8918	FALSE	FALSE
rs781654	common	chr4	56908009	C	G	0.097164	REST	783	promoter	0.1225	1	MCH	ZNF93	Increase	2	FALSE	TRUE	1	0.3329	0.0346	0.7432	FALSE	FALSE
rs17745054	common	chr2	46259503	C	G	0.29	EPAS1	38205	intergenic	0.1184	1	HP			3	FALSE	FALSE	0.0302	0.9775	0.7326	0.9804	FALSE	FALSE
rs12975585	common	chr19	41264325	T	A	0.3774	HNRNPUL1	985	promoter	0.1178	1	MCV			3	FALSE	FALSE	1	0.8684	0.1376	0.9168	FALSE	FALSE
rs7024998	common	chr9	112175378	G	C	0.48705	SUSD1	130	promoter	0.1167	4	HC;HP;RBC;RBCDW	CTCF	Disrupt	6	TRUE	TRUE	1	0.5451	0.1601	0.5451	FALSE	FALSE
rs6990813	common	chr8	73972294	T	G	0.3454	ELOC	383	promoter	0.1156	2	MCV;MSCV	ZNF281	Disrupt	2	TRUE	TRUE	1	0.6989	0.6746	0.9131	FALSE	FALSE
rs2072813	common	chr22	32474673	T	C	0.30062	FBXO7	203	promoter	0.1089	3	IRF;RBC;RBCDW	NRF1	Disrupt	1	TRUE	TRUE	1	0.3532	0.3329	0.9304	FALSE	FALSE
rs11670130	common	chr19	45863217	A	C	0.15527	SYMPK	24	promoter	0.106	1	RBCDW	AHR::ARNT	Create	23	TRUE	TRUE	1	0.8151	0.5611	0.8941	FALSE	FALSE
rs474122	common	chr18	3603113	A	G	0.265049	LINC00668	3326867	genic	0.1055	2	MCH;MSCV	E2F6	Create	7	TRUE	TRUE	0.0738	0.9008	0.9008	0.9443	FALSE	FALSE
11:61659120_AC_A	common	chr11	61891647	A	AC	0.1663	FADS3	303	promoter	0.1042	2	MCH;MCHC			5	FALSE	FALSE	1	0.6618	0.0691	0.9239	FALSE	FALSE
rs12445887	common	chr16	9092706	T	C	0.09815	C16orf72	281	promoter	0.1035	2	HC;HP			2	FALSE	FALSE	1	0.5451	0.4218	0.5451	FALSE	FALSE
rs3218999	common	chr3	9750006	G	A	0.043	OGG1	52	promoter	0.1029	1	HC	NRF1	Create	5	TRUE	TRUE	1	0.569	0.2267	0.9272	FALSE	FALSE
rs552075848	common	chr3	49940014	A	G	0.002157	RBM6	183	promoter	0.0992	3	HLDRC;HLSRP;RC	ZNF816	Disrupt	4	TRUE	TRUE	1	0.6869	0.6869	0.6869	FALSE	FALSE
rs2301592	common	chr17	1685014	A	G	0.29095	PRPF8	175	promoter	0.0981	1	RC	NFKB2	Disrupt	8	TRUE	TRUE	1	0.0576	0.6067	0.7533	FALSE	FALSE
rs10064782	common	chr5	68419333	G	A	0.25895	PIK3R1	128929	intergenic	0.0961	2	MSCV;RBCDW	BACH1::MAFK	Disrupt	5	TRUE	TRUE	0.0511	0.8684	0.1376	0.9431	FALSE	FALSE
rs3758410	common	chr10	17229400	C	G	0.3172	VIM	1022	genic	0.094	1	MSCV	EGR1	Disrupt	6	TRUE	TRUE	0.16	0.6419	0.2157	0.7862	FALSE	FALSE
rs1057250	common	chr6	157022130	T	C	0.34165	ARID1B	243698	genic	0.0902	3	HC;HP;RBCDW	MEF2C	Create	5	TRUE	TRUE	0.0558	0.8032	0.7379	0.8032	FALSE	FALSE
rs11541475	common	chr8	144095197	T	G	0.08455	CYC1	41	promoter	0.0812	1	MSCV			1	FALSE	FALSE	1	0.9524	0.8151	0.9524	FALSE	FALSE
rs112694389	common	chr5	1067826	T	C	0.0126	SLC12A7	44163	genic	0.0799	3	MCV;RBC;RBCDW	MAFF	Create	4	TRUE	TRUE	0.0793	0.9391	0.8438	0.9391	FALSE	FALSE
rs2295964	common	chr9	4679905	G	A	0.33885	CDC37L1	151	promoter	0.0749	2	MCH;RP	CTCFL	Create	9	TRUE	TRUE	1	0.7862	0.6553	0.9256	FALSE	FALSE
rs7166906	common	chr15	96357363	A	T	0.475151	NR2F2	26313	intergenic	0.0677	1	HLSRP	ZNF530	Disrupt	5	TRUE	TRUE	0.0713	0.8767	0.537	0.8894	FALSE	FALSE
rs643381	common	chr6	139518285	C	A	0.47585	LINC01625	43933	intergenic	0.0634	4	IRF;MCH;MCV;RBC	CTCF	Increase	15	FALSE	TRUE	0.0924	0.4406	0.8438	0.8438	FALSE	FALSE
rs68053610	common	chr3	24521675	A	G	0.3911	THRB	26762	intergenic	0.0599	2	HC;HP	CTCF	Disrupt	4	TRUE	TRUE	0.0285	0.537	0.6553	0.8656	FALSE	FALSE
rs1610156	common	chr6	56844273	G	T	0.1839	LINC00680-GUSBP4	1117127	intergenic	0.0569	1	MCHC			1	FALSE	FALSE	0.0573	0.6553	0.0231	0.9443	FALSE	FALSE
rs9901161	common	chr17	7484278	C	A	0.25275	ZBTB4	217	promoter	0.0529	1	MCHC	CTCFL	Disrupt	5	TRUE	TRUE	1	0.8566	0.0576	0.8566	FALSE	FALSE
rs17524740	common	chr7	135977499	T	G	0.07145	MTPN	10	promoter	0.0415	2	HLDRC;HLSRP	CTCF	Create	4	TRUE	TRUE	1	0.8371	0.2485	0.8371	FALSE	FALSE
rs9438904	common	chr1	25430368	T	C	0.4434	TMEM57	193	promoter	0.0095	1	MCHC	ATF6	Create	3	TRUE	TRUE	1	0.2593	0.3733	0.8112	FALSE	FALSE
DRAGEN:chr8:41792615:C:T	rare	chr8	41792615	C	T		ANK1	5169	genic		1	MSCV			2	FALSE	FALSE	0.2045	0.9239	0.4406	0.9851	FALSE	FALSE
DRAGEN:chr16:589115:G:A	rare	chr16	589115	G	A		RAB40C	463	promoter		3	MCH;MCV;RBC			1	FALSE	FALSE	1	0.7631	0.569	0.9742	FALSE	FALSE
DRAGEN:chr6:139518262:G:A	rare	chr6	139518262	G	A		LINC01625	43933	intergenic		5	HLDRC;HLSRP;IRF;RC;RP			3	FALSE	FALSE	0.0924	0.6281	0.8767	0.9479	FALSE	FALSE
DRAGEN:chr16:234778:C:G	rare	chr16	234778	C	G		FAM234A	113	promoter		8	HC;MCH;MCHC;MCV;MSCV;RBC;RBCDW;RP	SP3	Create	31	TRUE	TRUE	1	0.5844	0.092	0.9377	FALSE	FALSE
DRAGEN:chr11:3379262:G:GC	rare	chr11	3379262	G	GC		ZNF195	37	promoter		1	MCH	ZNF460	Create	16	TRUE	TRUE	1	0.9187	0.8986	0.9187	FALSE	FALSE
DRAGEN:chr16:88810611:G:A	rare	chr16	88810611	G	A		APRT	1376	genic		6	HC;HLDRC;HLSRP;RBC;RC;RP	ZNF324	Create	1	TRUE	TRUE	0.0804	0.6139	0.8869	0.9008	FALSE	FALSE
DRAGEN:chr14:63543502:G:A	rare	chr14	63543502	G	A		PPP2R5E	113	promoter		1	RC	E2F1	Create	5	TRUE	TRUE	1	0.7273	0.0231	0.8964	FALSE	FALSE
DRAGEN:chr16:156520:C:T	rare	chr16	156520	C	T		HBZ	3319	intergenic		2	MCH;MCV			1	FALSE	FALSE	0.1394	0	0.6682	0.6682	FALSE	FALSE
DRAGEN:chr16:156415:T:C	rare	chr16	156415	T	C		HBZ	3319	intergenic		2	MCH;MCV	PPARA::RXRA	Disrupt	5	TRUE	TRUE	0.1394	0.0691	0.1262	0.5844	FALSE	FALSE
