## Supplementary Data 6 for "Genome-wide maps of transcription factor footprints identify noncoding variants rewiring gene regulatory networks"

Trait	Full_Name	Category	FOODIE_50bpExt_FP_Prop_SNPs	FOODIE_50bpExt_FP_Enrichment	FOODIE_50bpExt_FP_Enrichment_SE	FOODIE_50bpExt_FP_Prop_h2	FOODIE_50bpExt_FP_Prop_h2_SE	FOODIE_50bpExt_FP_Enrichment_P	FOODIE_Raw_FP_Prop_SNPs	FOODIE_Raw_FP_Enrichment	FOODIE_Raw_FP_Enrichment_SE	FOODIE_Raw_FP_Prop_h2	FOODIE_Raw_FP_Prop_h2_SE	FOODIE_Raw_FP_Enrichment_P	DNase_50bpExt_FP_Prop_SNPs	DNase_50bpExt_FP_Enrichment	DNase_50bpExt_FP_Enrichment_SE	DNase_50bpExt_FP_Prop_h2	DNase_50bpExt_FP_Enrichment_P	ATAC_50bpExt_FP_Prop_SNPs	ATAC_50bpExt_FP_Enrichment	ATAC_50bpExt_FP_Enrichment_SE	ATAC_50bpExt_FP_Prop_h2	ATAC_50bpExt_FP_Enrichment_P
MCHC	Mean corpuscular hemoglobin concentration	Erythroid	0.0056933559396754	70.73288943115563	14.95190490899915	0.4027075161732795	0.0851265166231134	2.400243578476157e-05	0.0010867014283631	102.9040599296032	27.17187906922058	0.1118259889098696	0.0295277197958334	0.0004965736824796	0.0080024706604873	30.68236901804107	7.115450631907749	0.2455347578611191	5.465674116834622e-05	0.0159195552408516	22.972769595999065	4.442329112663946	0.3657162746188644	1.167809006101264e-05
MCH	Mean corpuscular hemoglobin	Erythroid	0.0056933559396754	64.87778840296438	8.78385715193573	0.3693723419570268	0.0500096252892343	4.807245636592898e-10	0.0010867014283631	93.14910602799964	24.339161590993204	0.1012252665713801	0.0264494016660944	0.0003997473337909	0.0080024706604873	31.990036514820428	5.696838680914385	0.2559993286377688	8.737158590001843e-07	0.0159195552408516	25.37042402945923	3.13864672221424	0.4038858668208064	4.2768933441554494e-11
RBCDW	Red cell distribution width	Erythroid	0.0056933559396754	59.57520996327401	10.28843008617022	0.3391828755018204	0.0585756945410332	1.9459890104314372e-08							0.0080024706604873	31.918817142057485	5.348945505222636	0.2554293976967751	4.015390676211909e-08	0.0159195552408516	21.21906221467034	2.6351765761635937	0.3377980330855125	2.4671068636930002e-12
MCV	Mean corpuscular volume	Erythroid	0.0056933559396754	58.56589035857918	8.16028921720856	0.3334364597354002	0.0464594310842642	1.60762250901404e-09	0.0010867014283631	70.13861011086819	19.58432683498525	0.0762197277908883	0.0212823159451097	0.000876603072046	0.0080024706604873	27.68776800954427	4.958615879086764	0.2215705511507577	9.443003578285622e-07	0.0159195552408516	24.163399350240585	2.915360539217655	0.3846705707629139	2.231191518333915e-11
MRV	Mean reticulocyte volume	Erythroid	0.0056933559396754	56.396581611555696	8.3397420820194	0.3210858128955441	0.0474811201180267	6.628259854568752e-10	0.0010867014283631	79.06519875895154	24.023484717498317	0.085920264425171	0.0261063551567663	0.0012845915627661	0.0080024706604873	31.06475995767656	6.225585439543436	0.2485948301363883	1.0139095216514227e-05	0.0159195552408516	25.72571728479141	3.283018884594675	0.4095419774257691	2.7812737521878476e-10
MSCV	Mean sphered corpuscular volume	Erythroid	0.0056933559396754	47.98813511073614	6.893162370419605	0.2732135340666595	0.039245226924776	4.165289165354019e-10	0.0010867014283631	70.34407877595538	18.098331835096705	0.0764430108827224	0.0196674830561903	0.0002351226271187	0.0080024706604873	26.5797806820706	4.535856753799532	0.2127039150704579	2.580087127887616e-07	0.0159195552408516	22.12947715429217	2.8801155982752507	0.3522914340089189	3.2934536779547403e-10
IRF	Immature fraction of reticulocytes	Erythroid	0.0056933559396754	40.79146108869971	6.918442730730485	0.2322403072773901	0.0393891570143091	6.419574268359682e-08	0.0010867014283631	54.52880808677345	18.42492366851472	0.0592565336348381	0.0200223908680574	0.0041840352797539	0.0080024706604873	27.043224176420868	5.886830985028434	0.2164126080367896	3.9661137363702985e-05	0.0159195552408516	20.39141507435916	3.624990000467442	0.3246222587153957	8.479298625360595e-07
RP	Reticulocyte fraction of red cells	Erythroid	0.0056933559396754	39.35971393340867	6.237166069592073	0.2240888611067003	0.0355104064890544	3.469351862487094e-09							0.0080024706604873	23.36706619291972	4.390877070211992	0.1869942616305054	4.504322936494199e-07	0.0159195552408516	19.266355034096357	2.8227846172482733	0.3067118032551572	6.315040400054505e-09
HLSRP	High light scatter reticulocyte percentage	Erythroid	0.0056933559396754	36.92922304813872	5.520765607264742	0.2102512113887215	0.0314316836616768	1.9607813747203495e-10							0.0080024706604873	23.2109294450046	4.682305525986707	0.1857447818862908	3.765441047611958e-06	0.0159195552408516	18.58340403913897	2.8277013012401424	0.2958395271641384	1.1765865380985212e-08
RBC	Red blood cell count	Erythroid	0.0056933559396754	36.84174266654853	7.386455757409847	0.20975315443859	0.0420537217595995	4.637007989867074e-06	0.0010867014283631	35.70465813570166	13.987493838983468	0.0388003029952858	0.0152002295340444	0.016332111185378	0.0080024706604873	21.66932975255909	4.279741675905647	0.1734081755772793	6.5258861926111685e-06	0.0159195552408516	15.392205511532769	2.3670684337568466	0.2450370659193871	4.7046297678818704e-08
RC	Reticulocyte count	Erythroid	0.0056933559396754	36.5041235379873	5.816075380257567	0.2078309685676478	0.0331129873117898	3.161926159833012e-09							0.0080024706604873	22.82373521798186	4.308024635797677	0.1826462714446312	5.723443732782204e-07	0.0159195552408516	17.770351510020788	2.687111228989444	0.2828960925131275	1.6562823642971276e-08
HLDRC	High light scatter reticulocyte count	Erythroid	0.0056933559396754	34.051186014696405	5.1903693628183705	0.1938655221497667	0.0295506202409116	3.443551571349276e-10							0.0080024706604873	22.47164715446117	4.553127666611108	0.1798286970463991	3.7904530369906743e-06	0.0159195552408516	16.880921598439265	2.570603199792968	0.2687367639028397	1.3029539384724357e-08
HC	Hemoglobin concentration	Erythroid	0.0056933559396754	18.04722550533373	5.445834855301041	0.1027492785254547	0.0310050762199199	0.0018246679802534							0.0080024706604873	11.229499689233313	2.9342617912062496	0.0898637417950411	0.0007565509983015	0.0159195552408516	8.787030730524194	1.832617257374513	0.1398856211176409	5.997833150195202e-05
HP	Hematocrit	Erythroid	0.0056933559396754	14.283576084762046	5.297352219395554	0.0813214827419867	0.0301597117228488	0.0132497586219333							0.0080024706604873	9.350126547005411	3.0181218730602	0.0748241133642545	0.007157280155969	0.0159195552408516	8.076916661903095	1.929070628542239	0.1285809209749214	0.0005385204020173
Neutrophill	Neutrophil count	Myeloid	0.0056933559396754	26.524293594740435	5.469910221934218	0.151012244483312	0.0311421458515408	5.392617203206907e-06							0.0080024706604873	15.32639751169862	3.777760710545484	0.1226490464183342	0.000206550738058	0.0159195552408516	14.140668991969536	2.2940605684282245	0.2251131611602571	1.143556530938249e-07
EP	Eosinophil percentage of white cells	Myeloid	0.0056933559396754	25.407531461538003	9.900866813418078	0.1446541201590392	0.0563691588801097	0.0143512262819771							0.0080024706604873	8.84775423762498	3.886973604063895	0.0708038936977963	0.0431584446527397	0.0159195552408516	8.129732134557324	3.151362699077249	0.1294217198094121	0.0251441228782818
BP	Basophil percentage of white cells	Myeloid	0.0056933559396754	24.422577567843245	8.228595034338161	0.1390464270580657	0.0468483204139334	0.0046905967459273							0.0080024706604873	7.658762666803489	7.263487223748972	0.0612890235367306	0.3485072008652793	0.0159195552408516	12.216495150033843	4.743587721975852	0.1944811693905601	0.0169899764920832
Eosinophill	Eosinophil count	Myeloid	0.0056933559396754	20.791374840299053	7.669946353267756	0.1183726974410361	0.0436677346273693	0.0102840476796541							0.0080024706604873	8.20839870369141	3.5240463642548088	0.0656874697958727	0.0391995070561138	0.0159195552408516	7.62273345950672	2.901049716108079	0.1213505263949054	0.0243600188421304
MP	Monocyte percentage of white cells	Myeloid	0.0056933559396754	20.592094342656555	8.00812757704632	0.1172381226361217	0.0455931207064557	0.0127752966917514							0.0080024706604873	12.784799100242529	10.124127283480137	0.1023099796999156	0.2387334840521472	0.0159195552408516	12.179608050290328	3.954341790821938	0.1938939431685183	0.0045401294487757
NP	Neutrophil percentage of white cells	Myeloid	0.0056933559396754	19.427696375293586	6.490191363099451	0.1106087905524896	0.0369509695467328	0.0043517019269731							0.0080024706604873	11.056694736470607	4.035503325021077	0.0884808752305707	0.0124510336412382	0.0159195552408516	9.54865640964862	2.54565435638223	0.1520103631893134	0.0008684335899489
WBC	White blood cell count	Myeloid	0.0056933559396754	17.801889941231707	3.645629120033986	0.1013524958343608	0.0207558642043994	7.789228702064981e-06	0.0010867014283631	17.13639847249576	10.52213918114351	0.0186221486970616	0.0114344236775847	0.1264507088878192	0.0080024706604873	11.308970609880005	2.797694431169917	0.0904997055058782	0.0003040095534984	0.0159195552408516	11.338062600603372	2.025196960545648	0.1804969138945395	1.675717777065147e-06
Basophill	Basophil count	Myeloid	0.0056933559396754	17.66911347392692	7.134142439634247	0.100596552145582	0.0406172122331826	0.014491428844039							0.0080024706604873	6.984774618729631	5.305044729698802	0.0558954539565004	0.2523867456976073	0.0159195552408516	9.397678064535082	3.273729425390205	0.1496068550841061	0.0106593142124277
Monocyte	Monocyte count	Myeloid	0.0056933559396754	12.90446982729642	6.830968726721284	0.0734697399396012	0.0388911363740161	0.0779100003641442							0.0080024706604873	7.708212721974282	7.634493818178578	0.0616847461523943	0.373570771441859	0.0159195552408516	7.335606390230472	3.1692920777758165	0.1167795911544184	0.0436736716764126
LP	Lymphocyte percentage of white cells	Lymphoid	0.0056933559396754	18.10569133528808	4.845328000755103	0.1030821453056934	0.027586176952775	0.0006295725011078							0.0080024706604873	10.358902318731271	3.682138225713108	0.0828968118805011	0.0151849992683706	0.0159195552408516	9.641781056599353	2.770847247308201	0.1534928661507303	0.0033295503532126
Lymphocyte	Lymphocyte count	Lymphoid	0.0056933559396754	6.024398611248668	4.353989543009619	0.0342990456163253	0.0247888122259787	0.2526215723567254							0.0080024706604873	4.929791727666652	3.8146889621667497	0.0394505136629655	0.308952768823275	0.0159195552408516	6.443847825003248	2.49089918884732	0.1025831914137809	0.0367067227989094
Platelet_crit	Plateletcrit	Platelets	0.0056933559396754	32.94535767972801	6.980586185216458	0.1875696478306129	0.0397429618200187	1.8046225667552573e-05							0.0080024706604873	12.684556599784107	4.109658436034858	0.1015077920310632	0.0056079765217032	0.0159195552408516	9.736442250917747	2.8121146367755245	0.154999830262847	0.0024926401534459
Platelet_count	Platelet count	Platelets	0.0056933559396754	31.321844572768597	7.307361741747223	0.1783264098399645	0.0416034113757339	7.355804400827302e-05							0.0080024706604873	14.191846281986582	3.662410245418812	0.1135698334897438	0.0004623608157732	0.0159195552408516	12.262672863702772	2.28957264641966	0.1952162980542088	4.212330528056342e-06
PDW	Platelet distribution width	Platelets	0.0056933559396754	25.505870360732565	11.74442945419105	0.1452139985148697	0.0668652171911183	0.0382459553469916	0.0010867014283631	35.255169002376284	20.088228451688952	0.0383118425120674	0.0218299065517361	0.0865696143166126	0.0080024706604873	17.173040200077324	5.93708894757789	0.1374267503524882	0.0074621429083374	0.0159195552408516	13.202887172418942	3.2729978374098394	0.210184091680055	0.0003778709126072
MPV	Mean platelet volume	Platelets	0.0056933559396754	19.335511024271167	5.117351622516844	0.1100839465366951	0.0291349042554642	0.0003430679675195	0.0010867014283631	35.10031565569496	15.927748921071714	0.038143563159042	0.0173087075031386	0.0307380666597141	0.0080024706604873	16.688001861470752	3.5944786870913923	0.1335452452785776	2.6243519690348307e-05	0.0159195552408516	12.000636015072615	3.725346493302437	0.1910447879673023	0.0028585397454598
